# Galectin-1 identifies a unique subpopulation of highly invasive glioblastoma cells and enables their migration

**DOI:** 10.64898/2026.06.15.732361

**Authors:** Talia Sanazzaro, Michael Cotner, Neha Arvinth, Amy Brock, Stephanie K Seidlits

**Affiliations:** Department of Biomedical Engineering, The University of Texas, Austin, Texas, USA

**Author notes:** **Corresponding Author:** Stephaine K Seidlits.

## Abstract

Glioblastoma (GBM), the most common primary brain tumor, is characterized by extensive infiltration into surrounding brain tissue. GBM tumors exhibit substantial intratumoral heterogeneity making it difficult to identify and target invasive cell subpopulations. Here, we use an *in vitro* model of the mechanical transitions at the tumor-brain interface to isolate highly invasive GBM cells from populations derived from unique patient tumors. Using single-cell RNA sequencing combined with cell barcodes we were able to trace distinct cell lineages during migration and identify an invasive subpopulation which preferentially migrates across stiffness interfaces. This mechanically sensitive invasive subpopulation exhibits a transcriptomic profile characterized by overexpression of galectin-1, a β-galactoside binding protein. Our findings reveal that galectin-1 expression level positively correlates with invasion rate and inhibition of galectin-1 binding to cell surface glycoproteins prevents migration. This study identifies galectin-1 expression is a characteristic of invading GBM cells in mechanically defined interface model where galectin-1 may serve as an important maker to identify and target invasive GBM cells.
