## Supplemental Data File 1 which contains the genes used to determine the GBM malignant cell type for "Galectin-1 identifies a unique subpopulation of highly invasive glioblastoma cells and enables their migration"

### Sheet: MES
HK177 - MES Subtype Stats
Sample 1	Sample 2	t Statistic	BH-adjusted p-value
Soft→Soft Migrating	Soft→Soft Non-Migrating	5.38512	1.21877e-07
Soft→Soft Migrating	Stiff→Soft Migrating	1.0629	0.28797
Soft→Soft Migrating	Stiff→Soft Non-Migrating	16.8476	1.47249e-58
Soft→Soft Non-Migrating	Stiff→Soft Migrating	-4.65125	4.20101e-06
Soft→Soft Non-Migrating	Stiff→Soft Non-Migrating	13.4344	3.30397e-39
Stiff→Soft Migrating	Stiff→Soft Non-Migrating	17.1757	7.69225e-61
GS54 - MES Subtype Stats
Sample 1	Sample 2	t Statistic	BH-adjusted p-value
Soft→Soft Migrating	Soft→Soft Non-Migrating	-2.04262	0.0494188
Soft→Soft Migrating	Stiff→Soft Migrating	-2.72409	0.00973478
Soft→Soft Migrating	Stiff→Soft Non-Migrating	-14.8909	2.6763e-47
Soft→Soft Non-Migrating	Stiff→Soft Migrating	-0.529445	0.596544
Soft→Soft Non-Migrating	Stiff→Soft Non-Migrating	-11.3783	6.55621e-29
Stiff→Soft Migrating	Stiff→Soft Non-Migrating	-11.4754	3.96838e-29
Invasive Subpopulation of HK177 - MES Subtype Stats
Sample 1	Sample 2	t Statistic	BH-adjusted p-value
Invasive subpopulation	Non-invasive Subpopulation	6.04728	2.88706e-09

### Sheet: AC
HK177 - AC Subtype Stats
Sample 1	Sample 2	t Statistic	BH-adjusted p-value
Soft→Soft Migrating	Soft→Soft Non-Migrating	-4.66209	5.0173e-06
Soft→Soft Migrating	Stiff→Soft Migrating	-1.37627	0.168911
Soft→Soft Migrating	Stiff→Soft Non-Migrating	-9.82373	2.04321e-21
Soft→Soft Non-Migrating	Stiff→Soft Migrating	3.52771	0.000513605
Soft→Soft Non-Migrating	Stiff→Soft Non-Migrating	-5.66596	3.33385e-08
Stiff→Soft Migrating	Stiff→Soft Non-Migrating	-9.0337	1.18187e-18
GS54 - AC Subtype Stats
Sample 1	Sample 2	t Statistic	BH-adjusted p-value
Soft→Soft Migrating	Soft→Soft Non-Migrating	-17.3952	5.1722e-64
Soft→Soft Migrating	Stiff→Soft Migrating	-2.30593	0.0211906
Soft→Soft Migrating	Stiff→Soft Non-Migrating	-17.7495	1.24236e-65
Soft→Soft Non-Migrating	Stiff→Soft Migrating	14.3083	1.64999e-44
Soft→Soft Non-Migrating	Stiff→Soft Non-Migrating	-2.51591	0.0143295
Stiff→Soft Migrating	Stiff→Soft Non-Migrating	-15.021	3.30284e-48
Invasive Subpopulation of HK177 - AC Subtype Stats
Sample 1	Sample 2	t Statistic	BH-adjusted p-value
Invasive subpopulation	Non-invasive Subpopulation	-0.358971	0.719675

### Sheet: OPC
HK177 - OPC Subtype Stats
Sample 1	Sample 2	t Statistic	BH-adjusted p-value
Soft→Soft Migrating	Soft→Soft Non-Migrating	-1.82313	0.136878
Soft→Soft Migrating	Stiff→Soft Migrating	-0.999257	0.373594
Soft→Soft Migrating	Stiff→Soft Non-Migrating	1.56499	0.176656
Soft→Soft Non-Migrating	Stiff→Soft Migrating	0.889949	0.373594
Soft→Soft Non-Migrating	Stiff→Soft Non-Migrating	3.54494	0.00240864
Stiff→Soft Migrating	Stiff→Soft Non-Migrating	2.68643	0.0218528
GS54 - OPC Subtype Stats
Sample 1	Sample 2	t Statistic	BH-adjusted p-value
Soft→Soft Migrating	Soft→Soft Non-Migrating	-2.48883	0.0154477
Soft→Soft Migrating	Stiff→Soft Migrating	0.706126	0.480172
Soft→Soft Migrating	Stiff→Soft Non-Migrating	-5.69526	4.13681e-08
Soft→Soft Non-Migrating	Stiff→Soft Migrating	3.12167	0.00272842
Soft→Soft Non-Migrating	Stiff→Soft Non-Migrating	-3.46417	0.0010835
Stiff→Soft Migrating	Stiff→Soft Non-Migrating	-6.23792	3.2107e-09
Invasive Subpopulation of HK177 - OPC Subtype Stats
Sample 1	Sample 2	t Statistic	BH-adjusted p-value
Invasive subpopulation	Non-invasive Subpopulation	0.264485	0.791448

### Sheet: NPC
HK177 -NPC Subtype Stats
Sample 1	Sample 2	t Statistic	BH-adjusted p-value
Soft→Soft Migrating	Soft→Soft Non-Migrating	-5.30579	1.87656e-07
Soft→Soft Migrating	Stiff→Soft Migrating	-1.50789	0.13176
Soft→Soft Migrating	Stiff→Soft Non-Migrating	-11.3811	3.35435e-28
Soft→Soft Non-Migrating	Stiff→Soft Migrating	4.09783	5.19117e-05
Soft→Soft Non-Migrating	Stiff→Soft Non-Migrating	-6.72963	4.39263e-11
Stiff→Soft Migrating	Stiff→Soft Non-Migrating	-10.6225	3.56785e-25
GS54 - NPC Subtype Stats
Sample 1	Sample 2	t Statistic	BH-adjusted p-value
Soft→Soft Migrating	Soft→Soft Non-Migrating	-13.7388	7.36862e-41
Soft→Soft Migrating	Stiff→Soft Migrating	-2.79764	0.00777682
Soft→Soft Migrating	Stiff→Soft Non-Migrating	0.224257	0.822576
Soft→Soft Non-Migrating	Stiff→Soft Migrating	10.1263	2.41227e-23
Soft→Soft Non-Migrating	Stiff→Soft Non-Migrating	12.0775	4.08782e-32
Stiff→Soft Migrating	Stiff→Soft Non-Migrating	2.63653	0.0101253
Invasive Subpopulation of HK177 - NPC Subtype Stats
Sample 1	Sample 2	t Statistic	BH-adjusted p-value
Invasive subpopulation	Non-invasive Subpopulation	2.00116	0.13675
