## Supplemental Data File 2: The statistical analysis for determining if the malignant cell type composition is significantly different between each cond for "Galectin-1 identifies a unique subpopulation of highly invasive glioblastoma cells and enables their migration"

### Sheet: HK177
MES	AC	OPC	NPC
ACTN1	ANXA5	ALCAM	ATP1B1
ADM	CLU	APOD	BEX1
AKAP12	CST3	CNP	BLCAP
ANGPTL4	DBI	DBI	CEP170
ANXA1	F3	EPB41L2	CHD7
ANXA2	GPM6B	FABP5	DBN1
APOE	MT3	GPM6B	DDAH2
ATF3	PMP22	LIMA1	DLL3
BNIP3	PON2	P2RX7	ELMO1
BNIP3L	PRCP	PGRMC1	ENO2
C1R	RAB31	PSAT1	ETV1
C1S	RAMP1	RAB31	FNBP1L
C3	S100A16	RNF13	GLCCI1
CA9	SLC1A3	RTKN	HIP1
CD44	SPARC	SIRT2	LBH
CDKN1A		TNS3	MAP1B
CLIC1		VCAN	MARCKSL1
CLIC4			MLLT11
CTSB			NFIB
DDIT3
DNAJB9
EFEMP1
EGLN3
EMP1
EMP3
ENO2
EPAS1
FN1
FTL
GBE1
GDF15
GFPT2
GJA1
GOLT1B
GSN
HERPUD1
HILPDA
HSPA5
HSPA9
IFITM3
IGFBP7
INSIG2
LDHA
LGALS1
LGALS3
MGST1
MT1E
MT1X
MT2A
NAMPT
NDRG1
NNMT
NPC2
NRN1
P4HA1
PFKP
PGK1
PLOD2
PLP2
PPP1R15A
PRDX6
RCAN1
S100A10
S100A11
S100A16
SERPINE1
SERPING1
SERTAD1
SLC2A1
SLC2A3
SLC39A14
SLC6A6
SOD2
SQSTM1
TAGLN2
TIMP1
TNFRSF1A
TRAM1
TRIB3
TUBA1C
UFM1
VIM
WARS
WWTR1
XPOT

### Sheet: GS54
MES	AC	OPC	NPC
ATF3	ATP1A2	ALCAM	ABAT
BNIP3	GPM6B	BCAS1	ASCL1
BNIP3L	MT3	CADM2	ATP1B1
CLIC1	PMP22	CNP	BTG2
DDIT3	PTPRZ1	CNTN1	CEP170
EGLN3	S100B	GPM6B	CHD7
EMP1	SPARC	LHFPL3	DDAH2
ENO2	TSPAN7	PGRMC1	ENO2
HERPUD1		PLP1	FNBP1L
HSPA5		PTPRZ1	GLCCI1
HSPA9		RNF13	HIP1
LDHA		SCRG1	KIF5C
LGALS1		SIRT2	LBH
NAMPT		TNR	MAP1B
P4HA1		VCAN]	MAP2
PGK1		PHYHIPL	MARCKSL1
FTL			ETV1
PRDX6			NFIX
RPL21			PFN2
S100A10			PTPRS
SOD2			RBFOX2
TRAM1			RND3
TUBA1C			SOX11
VIM			SOX4
XPOT			STMN1
			TCF12
			TCF4
			TMEM161B-AS1
			TNR
			TUBA1A
			TUBB2A
